## Supplementary material for "RAG suppresses group 2 innate lymphoid cells": zip of all supplemental files: Table S01 - cluster markers GEX and GA assays.xlsx

### Sheet: T cells
T cells
GEX	GA
Themis	Cd8b1
Sidt1	Itk
Fgf13	Lef1
Gm2682	Gramd3
Pde3b	Fam78a
Grap2	Slc6a19
Lef1	Tdrp
Satb1	Gtf2i
Foxp1	Bcl11b
Cmah	Prkch
Atp8b4	Themis
Prkch	Bend4
Itk	Rras2
Arhgap15	Nsg2
Gramd3	Bach2
Skap1	Cd8a
Gm44174	Jak1
Prkcq	Il20rb
Ppm1h	Satb1
Maml2	Als2cl
Utrn	Pik3cd
Peli1	Prkcq
Btbd11	Ppm1h
Scml4	Lck
Slco3a1	Tcf7

### Sheet: cDC
cDC
GEX	GA
Tmcc3	Ccdc149
Adam23	Zfp366
Marcks	Htr7
Fscn1	Gpr126
Tbc1d4	Adrbk2
Mreg	Mreg
Slco5a1	Adam23
Slc22a23	Slc22a23
Nav1	Tbc1d9
Basp1	4930506M07Rik
Ankrd33b	Stxbp6
Rasal2	Dscaml1
Frmd4a	Slc1a2
Strip2	Gxylt2
Gm16685	Fmn1
Cacnb3	Tns3
Tnfrsf11a	Kif1a
Adgrg6	Ptpro
Tmem150c	Pvrl1
Fnbp1l	FMN1
Grk3	Slco5a1
Fmnl2	Arhgap28
Nrp2	Pla2g4a
Ogfrl1	2610034B18Rik
Zfp366	B4galt6

### Sheet: ILC2
ILC2
GEX	GA
Rora	Ptpn13
Ikzf2	Ccr8
Maf	Ikzf2
Ptpn13	Foxp3
Ctla4	Tox
Nav2	Bmp7
Il2ra	Ctla4
Nrp1	Plcb4
Ankrd6	Il9r
St6galnac3	Smco4
Icos	A630091E08Rik
Plcb4	Ankrd6
Gata3	Crmp1
Pip5k1b	Mpp2
Osbpl3	Cish
Tasp1	Osbpl3
Dst	Tnfrsf4
Nebl	Zdhhc2
Gm20275	Plagl1
Inpp4b	Ttc39c
Itgae	Ppp4r4
Runx1	Stk39
Tox	Hlf
Ldlrad4	Tiam1
Nt5e	Lrig1

### Sheet: NK cell
NK cell
GEX	GA
Clnk	Ncr1
Klrk1	Gas7
Aoah	Spry2
Klre1	2900026A02Rik
Klrb1b	Olfm1
Klra8	Pkd1l2
Klrb1c	Tshz3
Klrc2	Rin3
Ncr1	Qrfp
Car2	Klrb1b
Itga2	Fcer1g
Gas7	Clnk
Klrb1f	Ttbk1
Il18rap	Adamts14
Adamts14	Il2rb
Cd244a	Klrk1
Lrmda	2022-03-08
Gzma	Tmem171
Styk1	Gzma
Spry2	5430421N21Rik
Klra4	Prr5
Ahnak	Car2
Klri2	Slc35f5
Il18r1	Cib3
Ccr2	Hhex

### Sheet: pDC
pDC
GEX	GA
Siglech	Siglech
Lifr	Pla2g4f
Mpeg1	Cdh5
Grm8	Arhgap32
Kmo	Spz1
Cacna1e	Stk33
Cybb	Epha2
P2ry14	Scara5
Pld4	Cds1
Pdzd4	Ehf
Eepd1	Grin2b
Apba1	Cadm1
Bcl11a	1700024P16Rik
Lair1	Smim5
Klra17	Epb4.1l3
Ctnnd2	Hs3st1
Ppm1e	Atp2b2
Cd180	Cybb
Clec9a	Arhgap24
P2ry12	Cacnb2
Grn	Fads2
Arhgap32	Ppfia4
Carmil1	Hck
Wdfy4	Tead1
Clec12a	Rcan2

### Sheet: B cells
B cells
GEX	GA
Ebf1	Ms4a1
Bank1	Ebf1
Pax5	Bank1
Igkc	Rasgrp3
Ms4a1	Blnk
Cd79a	Klhl14
Fcer2a	Blk
Cr2	Mef2c
Ighd	Pax5
Mef2c	A530032D15Rik
Cd22	Pdlim3
Scd1	Chst3
Bcar3	Fcrla
Fcmr	Dennd5b
Cd79b	1700113H08Rik
Gm30211	Hs3st2
Wdfy4	Kcnj1
Gm43388	C130026I21Rik
2010309G21Rik	Gad1
Dennd5b	Pigr
Fcrl1	H2-DMb2
Blnk	Cplx2
Blk	Fcrl1
March1	Slc28a3
Lrrk2	Fam167a
