## Supplementary material for "RAG suppresses group 2 innate lymphoid cells": zip of all supplemental files: Table S02 - cluster markers DA assay.xlsx

### Sheet: T cells
T cells
DA_peak	closest_region	gene_closest_region	distance(bp)
chr3-127867733-127868985	chr3-127869688-127870754	5730508B09Rik	702
chr18-14603056-14604867	chr18-14624198-14627284	Ss18	19330
chr15-97841965-97842774	chr15-97811629-97844105	Hdac7	0
chr3-127874947-127876039	chr3-127871001-127896033	5730508B09Rik	0
chr18-84301924-84303189	chr18-84281266-84315805	Zfp407	0
chr6-71357399-71357911	chr6-71373427-71373997	Cd8a	15515
chr6-71369035-71369896	chr6-71373427-71373997	Cd8a	3530
chr2-170050316-170051248	chr2-169886460-170070267	Tshz2	0
chr15-97843150-97844487	chr15-97844106-97844164	Hdac7	0
chr6-120799299-120800387	chr6-120797965-120801042	Atp6v1e1	0
chr14-79590773-79591391	chr14-79588012-79595368	Sugt1	0
chr3-127861947-127862944	chr3-127869688-127870754	5730508B09Rik	6743
chr5-134252869-134254076	chr5-134251938-134255012	Gtf2i	0
chr9-123756228-123757125	chr9-123678708-123774551	Ccr9	0
chr5-136154769-136155707	chr5-136150953-136161486	Orai2	0
chr6-71351943-71352540	chr6-71336723-71337477	Cd8b1	14465
chr8-13976589-13977105	chr8-13974970-13975032	Tdrp	1556
chr6-71342828-71343349	chr6-71336723-71337477	Cd8b1	5350
chr2-169958186-169959261	chr2-169886460-170070267	Tshz2	0
chr1-88641766-88642347	chr1-88656308-88656447	Gm29336	13960
chr8-124508848-124509819	chr8-124520767-124520951	Cog2	10947
chr6-101359002-101360860	chr6-101354502-101362138	Pdzrn3	0
chr11-98874741-98876073	chr11-98863680-98884973	Wipf2	0
chr18-56447806-56448169	chr18-56432358-56469532	Gramd3	0
chr13-73709318-73710834	chr13-73704670-73704865	Slc6a19	4452

### Sheet: cDC
cDC
DA_peak	closest_region	gene_closest_region	distance(bp)
chr17-83197247-83198451	chr17-83215292-83216104	Pkdcc	16840
chr5-104955108-104955559	chr5-104951642-104961176	Abcg3	0
chr3-41467707-41468248	chr3-41488804-41489736	C430002E04Rik	20555
chr12-83100100-83101125	chr12-83091859-83106757	Rgs6	0
chr13-99149081-99149535	chr13-99184823-99184864	Zfp366	35287
chr2-103503169-103503677	chr2-103484973-103485160	Cat	18008
chr6-40730900-40731632	chr6-40714730-40750512	Mgam	0
chr15-78273677-78274303	chr15-78282517-78284316	Csf2rb2	8213
chr14-117689797-117690311	chr14-117624551-117870352	Gpc6	0
chr14-33287852-33288314	chr14-33271984-33298703	Arhgap22	0
chr15-53477466-53478102	chr15-53462217-53658349	Samd12	0
chr5-76067862-76068211	chr5-76006319-76006441	Gm24738	61420
chr8-92721166-92721924	chr8-92679654-92680956	Irx6	40209
chr16-26364386-26364907	chr16-26363235-26371403	Cldn1	0
chr11-44348178-44348686	chr11-44400063-44400118	Il12b	51376
chr13-97976440-97977379	chr13-97970371-97978030	Arhgef28	0
chr5-147389944-147390193	chr5-147383507-147400219	Flt3	0
chr12-86612333-86613013	chr12-86678700-86680326	Vash1	65686
chr2-4449778-4450320	chr2-4431265-4473120	Frmd4a	0
chr11-29496890-29497315	chr11-29494094-29497342	Ccdc88a	0
chr6-135106747-135107350	chr6-135106266-135116012	Gprc5d	0
chr1-135863875-135864420	chr1-135871395-135873649	Pkp1	6974
chr14-76703355-76703708	chr14-76686728-76687169	1700108F19Rik	16185
chr13-75823184-75823484	chr13-75839868-75840175	Glrx	16383
chr15-83342344-83342906	chr15-83336727-83343021	Arfgap3	0

### Sheet: ILC2
ILC2
DA_peak	closest_region	gene_closest_region	distance(bp)
chrX-7583860-7584357	chrX-7564289-7594025	RP23-135F22.6	0
chr1-69543958-69544688	chr1-69542371-69548598	Ikzf2	0
chr12-35020943-35021753	chr12-35047189-35047411	Snx13	25435
chr3-30951480-30952978	chr3-30951032-30958008	Phc3	0
chr10-68035614-68036965	chr10-68035789-68035951	Rtkn2	0
chr12-103549846-103550488	chr12-103534145-103558367	Ppp4r4	0
chr4-46571682-46572089	chr4-46563096-46601816	Coro2a	0
chr9-69304319-69304943	chr9-69197590-69348131	Rora	0
chr5-149159986-149161139	chr5-149128782-149181994	5730422E09Rik	0
chr1-128398713-128399566	chr1-128391374-128405365	Dars	0
chr2-17698154-17698605	chr2-17590178-17729368	Nebl	0
chr15-66702540-66703324	chr15-66701366-66705204	Tg	0
chr15-59731016-59731515	chr15-59654702-59656550	Trib1	74465
chr11-46578706-46580016	chr11-46577489-46584367	BC053393	0
chr8-61269853-61270848	chr8-61226319-61329218	Sh3rf1	0
chr9-69339811-69340226	chr9-69197590-69348131	Rora	0
chr4-136015819-136016560	chr4-136014457-136021550	Tceb3	0
chr5-103518785-103519729	chr5-103517570-103523566	Ptpn13	0
chr9-13701566-13702157	chr9-13697378-13702243	Maml2	0
chr4-63939096-63939919	chr4-63959785-63960432	Tnc	19865
chr13-99384518-99385739	chr13-99365284-99400261	Mrps27	0
chr8-127063448-127065057	chr8-127064354-127064473	Pard3	0
chr3-58624962-58625468	chr3-58624998-58625155	Erich6	0
chr16-89832736-89833328	chr16-89833010-89833234	Tiam1	0
chr16-43694064-43694324	chr16-43664024-43664184	Tigit	29879

### Sheet: NK cell
NK cell
DA_peak	closest_region	gene_closest_region	distance(bp)
chr10-61261052-61261954	chr10-61249761-61270856	Adamts14	0
chr7-49093391-49094066	chr7-48964441-49362097	Nav2	0
chr19-46655516-46656034	chr19-46654720-46657389	Wbp1l	0
chr9-92374077-92375331	chr9-92357702-92357876	1700057G04Rik	16200
chr8-122349642-122350206	chr8-119910940-124295357	Gm20388	0
chr12-82214860-82215249	chr12-82170077-82234462	Sipa1l1	0
chr1-52708575-52709155	chr1-52708164-52709704	Mfsd6	0
chr4-120669690-120669944	chr4-120667352-120667820	Cited4	1869
chr11-70198332-70198780	chr11-70212752-70212783	Slc16a11	13971
chr10-61263605-61263945	chr10-61249761-61270856	Adamts14	0
chr2-163298658-163299616	chr2-163276215-163314321	Tox2	0
chr8-120786566-120787159	chr8-119910940-124295357	Gm20388	0
chr8-123719142-123719685	chr8-119910940-124295357	Gm20388	0
chr7-4337399-4337819	chr7-4337749-4337782	Ncr1	0
chr8-70341929-70342358	chr8-70342010-70342177	Upf1	0
chr6-128473980-128474496	chr6-128472737-128475617	Gm10069	0
chr13-115011466-115011938	chr13-115007070-115012159	Itga1	0
chr5-21248715-21249357	chr5-21247001-21250740	Gsap	0
chr14-47341845-47342430	chr14-47319424-47323204	Mapk1ip1l	18640
chr12-104969355-104969933	chr12-104969201-104969373	Syne3	0
chr4-43693637-43694253	chr4-43695000-43696220	Olfr70	746
chr8-57406300-57406948	chr8-57455923-57456127	Scrg1	48974
chr1-185105239-185105871	chr1-185099096-185099547	RP23-450D2.3	5691
chr10-7907083-7907659	chr10-7907435-7907577	Tab2	0
chr10-94508807-94509176	chr10-94430640-94578422	Tmcc3	0

### Sheet: pDC
pDC
DA_peak	closest_region	gene_closest_region	distance(bp)
chr15-34295745-34296348	chr15-34306680-34306908	Matn2	10331
chr7-109334560-109335284	chr7-109312421-109438916	Stk33	0
chr5-141824701-141825325	chr5-141793062-141936043	Sdk1	0
chr4-45726489-45727576	chr4-45723139-45723338	Gm829	3150
chr11-106624453-106624708	chr11-106613215-106613423	Tex2	11029
chr7-141804909-141805782	chr7-141805613-141805798	Muc5ac	0
chr17-25608316-25608704	chr17-25588687-25612295	Lmf1	0
chr18-36088716-36089204	chr18-36052952-36196427	Nrg2	0
chr4-45719445-45720023	chr4-45718834-45723138	Gm829	0
chr6-113787406-113787800	chr6-113774447-113789752	Atp2b2	0
chr11-64518259-64518797	chr11-64436627-64520197	Hs3st3a1	0
chr12-109572235-109572928	chr12-109558640-109571726	Meg3	508
chr14-19780725-19781402	chr14-19781135-19781365	Nid2	0
chr15-75659394-75659828	chr15-75657831-75663355	Top1mt	0
chr2-27649730-27650351	chr2-27676440-27676515	Rxra	26088
chr18-79959298-79959745	chr18-80046895-80047142	Pard6g	87149
chr1-192151128-192151518	chr1-192137739-192138062	Rcor3	13065
chr9-40124965-40125344	chr9-40126924-40127023	Olfr985	1579
chr12-80998526-80998939	chr12-81026808-81027158	Smoc1	27868
chr2-172816848-172817387	chr2-172868012-172870136	Bmp7	50624
chr13-91974177-91974502	chr13-91972286-91982593	Rasgrf2	0
chr15-37909223-37909539	chr15-37923952-37927244	Rrm2b	14412
chr11-79908656-79908974	chr11-79932321-79932714	Utp6	23346
chr19-25544587-25544982	chr19-25509864-25545818	Dmrt1	0
chr14-47076947-47077341	chr14-47074149-47077506	Samd4	0

### Sheet: B cells
B cells
DA_peak	closest_region	gene_closest_region	distance(bp)
chr10-60168182-60169191	chr10-60181532-60185604	Chst3	12340
chr15-91633792-91634555	chr15-91603787-91604676	4933438A12Rik	29115
chr19-44382934-44383261	chr19-44394451-44397918	Scd1	11189
chr4-111442334-111442691	chr4-111331280-111526583	Agbl4	0
chr2-103894894-103895393	chr2-103912024-103912773	Gm13881	16630
chr15-96474453-96474994	chr15-96460602-96460843	Scaf11	13609
chr10-60189730-60190111	chr10-60188319-60194092	Chst3	0
chr11-44765021-44765401	chr11-44643470-44869091	Ebf1	0
chr19-11265820-11266443	chr19-11266048-11266241	Ms4a1	0
chr19-44376463-44376894	chr19-44394451-44397918	Scd1	17556
chr12-105596774-105597543	chr12-105592681-105593071	Bdkrb2	3702
chr4-111399755-111400073	chr4-111331280-111526583	Agbl4	0
chr2-164422741-164423603	chr2-164424247-164426085	Sdc4	643
chr5-123326826-123327162	chr5-123326631-123327484	Wdr66	0
chr10-117559905-117560200	chr10-117629500-117629527	Cpm	69299
chr14-63416691-63417322	chr14-63416769-63417187	Blk	0
chr11-114185510-114185888	chr11-114198258-114198323	1700092K14Rik	12369
chr2-148763658-148764378	chr2-148768609-148768709	Cst11	4230
chr2-174871274-174871554	chr2-174866422-174866531	Gm14616	4742
chr1-165934611-165935266	chr1-165934804-165934831	Pou2f1	0
chr2-70614856-70615310	chr2-70600797-70602014	Gad1	12841
chr16-19178909-19179974	chr16-19198401-19198535	Iglc2	18426
chr11-44574852-44575128	chr11-44564286-44565520	Rnf145	9331
chr12-113228280-113228502	chr12-113189121-113189520	Tmem121	38759
chr1-156996511-156996768	chr1-156973213-157041313	Gm28694	0
