## Supplementary material for "RAG suppresses group 2 innate lymphoid cells": zip of all supplemental files: Table S03 - ILC2 DA peaks top 100.xlsx

### Sheet: ILC2
ILC2
DA_peak	closest_region	gene_closest_region	distance(bp)
chr5-123602973-123604048	chr5-123603599-123603719	Clip1	0
chr9-120074222-120074888	chr9-120068205-120068283	Cx3cr1	5938
chr6-50393644-50394772	chr6-50328746-50455824	Osbpl3	0
chr2-83700445-83701388	chr2-83724397-83724919	Itgav	23008
chrX-7583860-7584357	chrX-7564289-7594025	RP23-135F22.6	0
chr9-120090354-120092214	chr9-120092133-120092188	Ccr8	0
chr2-17702333-17703572	chr2-17590178-17729368	Nebl	0
chr1-69543958-69544688	chr1-69542371-69548598	Ikzf2	0
chr12-35020943-35021753	chr12-35047189-35047411	Snx13	25435
chr4-32928451-32929464	chr4-32860589-32950746	Ankrd6	0
chr3-30951480-30952978	chr3-30951032-30958008	Phc3	0
chr10-68035614-68036965	chr10-68035789-68035951	Rtkn2	0
chr1-130993211-130994175	chr1-131019845-131020076	Il10	25669
chr12-103549846-103550488	chr12-103534145-103558367	Ppp4r4	0
chr2-163102810-163103765	chr2-163087034-163087855	Gtsf1l	14954
chr2-102956434-102957431	chr2-102901268-102901665	Cd44	54768
chr4-46571682-46572089	chr4-46563096-46601816	Coro2a	0
chr9-69304319-69304943	chr9-69197590-69348131	Rora	0
chr5-149159986-149161139	chr5-149128782-149181994	5730422E09Rik	0
chr9-107305661-107306615	chr9-107300537-107302784	Cish	2876
chr1-128398713-128399566	chr1-128391374-128405365	Dars	0
chr4-6975398-6976247	chr4-6842427-6990389	Tox	0
chr13-24486745-24487947	chr13-24469771-24477285	Cmah	9459
chr15-66702540-66703324	chr15-66701366-66705204	Tg	0
chr15-59731016-59731515	chr15-59654702-59656550	Trib1	74465
chr11-46578706-46580016	chr11-46577489-46584367	BC053393	0
chr8-61269853-61270848	chr8-61226319-61329218	Sh3rf1	0
chr4-136015819-136016560	chr4-136014457-136021550	Tceb3	0
chr16-75855043-75856572	chr16-75858793-75859439	Samsn1	2220
chr16-91061505-91062134	chr16-91056257-91094941	4932438H23Rik	0
chr5-77130092-77130860	chr5-77122186-77122348	Gm15831	7743
chr5-103518785-103519729	chr5-103517570-103523566	Ptpn13	0
chr9-13701566-13702157	chr9-13697378-13702243	Maml2	0
chr11-102086885-102088865	chr11-102088420-102088515	Mpp2	0
chr4-63939096-63939919	chr4-63959785-63960432	Tnc	19865
chr1-86394057-86394699	chr1-86387313-86388162	Nmur1	5894
chr11-99199652-99200429	chr11-99209047-99210068	Smarce1	8617
chr13-99384518-99385739	chr13-99365284-99400261	Mrps27	0
chr8-127063448-127065057	chr8-127064354-127064473	Pard3	0
chr3-58624962-58625468	chr3-58624998-58625155	Erich6	0
chr16-89832736-89833328	chr16-89833010-89833234	Tiam1	0
chr10-98884405-98885216	chr10-98915152-98915371	Atp2b1	29935
chr19-29270993-29271576	chr19-29271351-29271474	Jak2	0
chr10-75434238-75434918	chr10-75420797-75510031	Gucd1	0
chr5-91139028-91139919	chr5-91139814-91139874	Areg	0
chr1-127241973-127243072	chr1-127205428-127249789	Mgat5	0
chr12-69510709-69511240	chr12-69577628-69577925	Vcpkmt	66387
chr7-113419074-113419817	chr7-113388451-113388573	Pth	30500
chr16-43694064-43694324	chr16-43664024-43664184	Tigit	29879
chr18-56733732-56734393	chr18-56733338-56739820	Lmnb1	0
chr2-102980891-102982101	chr2-103021075-103022010	Pdhx	38973
chr5-150223072-150224065	chr5-150259930-150260338	Fry	35864
chr9-114421650-114422176	chr9-114421689-114421749	Glb1	0
chr3-87857670-87858037	chr3-87858903-87859259	Prcc	865
chr2-135890890-135891777	chr2-135877482-135907498	Plcb4	0
chr6-140598402-140598971	chr6-140593650-140594906	Plekha5	3495
chr10-13056795-13057363	chr10-13060504-13060859	Plagl1	3140
chr10-85161531-85162167	chr10-85157195-85184313	Cry1	0
chr6-112546847-112547633	chr6-112488879-112489808	Oxtr	57038
chr13-34774845-34775479	chr13-34747548-34747613	Fam50b	27231
chr19-18746116-18746958	chr19-18749983-18750042	Trpm6	3024
chr1-83005879-83007047	chr1-83012523-83013818	Slc19a3	5475
chr15-55896690-55897593	chr15-55792251-55906023	Sntb1	0
chr10-117530416-117531099	chr10-117629500-117629527	Cpm	98400
chr15-59519814-59520220	chr15-59455467-59537526	Nsmce2	0
chr11-53719392-53720070	chr11-53720794-53720977	Il5	723
chr8-126884117-126884772	chr8-126930664-126935014	Tomm20	45891
chr11-98476891-98477836	chr11-98476927-98477043	Ikzf3	0
chr2-68301791-68302313	chr2-68267092-68307040	Stk39	0
chr11-69267991-69268404	chr11-69236946-69237036	Gucy2e	30954
chr10-81401258-81402264	chr10-81401072-81404823	Nfic	0
chr5-73556762-73557516	chr5-73557254-73557356	Dcun1d4	0
chr16-94236699-94237152	chr16-94231336-94262591	Hlcs	0
chr2-18663168-18664370	chr2-18672384-18672407	Commd3	8013
chr5-66193016-66193891	chr5-66174280-66174944	Gm26725	18071
chr11-70622111-70622726	chr11-70623027-70623550	Gm12315	300
chr9-123936425-123937020	chr9-123962126-123963423	Ccr1	25105
chr1-151682672-151683395	chr1-151649444-151689518	Fam129a	0
chr14-63605838-63608998	chr14-63607026-63607284	Xkr6	0
chr9-21172040-21172726	chr9-21166233-21191326	Pde4a	0
chr1-13155349-13155788	chr1-13153076-13156369	Ncoa2	0
chr7-74485748-74486448	chr7-74359920-74504176	Slco3a1	0
chr2-140051335-140052213	chr2-140048310-140057286	Tasp1	0
chr16-76336585-76337629	chr16-76330865-76352471	Nrip1	0
chr17-26570472-26571194	chr17-26561633-26608592	Ergic1	0
chr13-113579406-113580855	chr13-113592180-113594608	Snx18	11324
chr17-83312253-83312948	chr17-83350931-83351239	Eml4	37982
chr7-46899220-46899810	chr7-46892561-46901026	Tsg101	0
chr2-120003578-120004345	chr2-119998574-120010742	Mapkbp1	0
chr8-40423103-40424446	chr8-40424043-40424169	Zdhhc2	0
chr18-56630916-56631626	chr18-56594708-56594782	Tex43	36133
chr18-3270223-3271175	chr18-3268130-3273421	Crem	0
chr11-106587864-106588405	chr11-106568628-106613214	Tex2	0
chr11-53604955-53606087	chr11-53603161-53609579	Il4	0
chr13-45917184-45917687	chr13-45852457-45956454	Atxn1	0
chr5-135115094-135115822	chr5-135113734-135121505	Mlxipl	0
chr10-81510235-81510689	chr10-81509416-81511996	Gna15	0
chr13-44320781-44321633	chr13-44400436-44400511	Gm27007	78802
chr8-4507391-4507924	chr8-4493591-4515554	Cers4	0
chr7-4123860-4124962	chr7-4124620-4124731	Ttyh1	0
