## Supplementary material for "RAG suppresses group 2 innate lymphoid cells": zip of all supplemental files: Table S04 - ILC2 markers and Venn overlap.xlsx

### Sheet: Top 100 genes by assay
GEX	GA	DA
Rora	Ptpn13	Clip1
Ikzf2	Ccr8	Cx3cr1
Maf	Ikzf2	Osbpl3
Ptpn13	Foxp3	Itgav
Ctla4	Tox	RP23-135F22.6
Nav2	Bmp7	Ccr8
Il2ra	Ctla4	Nebl
Nrp1	Plcb4	Ikzf2
Ankrd6	Il9r	Snx13
St6galnac3	Smco4	Ankrd6
Icos	A630091E08Rik	Phc3
Plcb4	Ankrd6	Rtkn2
Gata3	Crmp1	Il10
Pip5k1b	Mpp2	Ppp4r4
Osbpl3	Cish	Gtsf1l
Tasp1	Osbpl3	Cd44
Dst	Tnfrsf4	Coro2a
Nebl	Zdhhc2	Rora
Gm20275	Plagl1	5730422E09Rik
Inpp4b	Ttc39c	Cish
Itgae	Ppp4r4	Dars
Runx1	Stk39	Tox
Tox	Hlf	Cmah
Ldlrad4	Tiam1	Tg
Nt5e	Lrig1	Trib1
Farp1	Sntb1	BC053393
Lmna	Mdfic	Sh3rf1
Bcl11b	Bcl11b	Tceb3
Ttn	Nebl	Samsn1
Kcnq5	Ttyh1	4932438H23Rik
Cpm	Xkr6	Gm15831
Slc4a7	Acot11	Ptpn13
Arhgap10	Galm	Maml2
Vps54	Src	Mpp2
Camk4	Mgat5	Tnc
Cpd	Fbxo27	Nmur1
AU020206	Arid5b	Smarce1
Stk39	Ikzf3	Mrps27
Mdfic	Hormad2	Pard3
Cers4	Lamc1	Erich6
Arid5b	Chdh	Tiam1
Fam129a	Map6	Atp2b1
Lrig1	Il1rl1	Jak2
Ttc39b	Tasp1	Gucd1
Junb	Nol10	Areg
Atxn1	Slc22a15	Mgat5
Ahnak	Myo1e	Vcpkmt
Atp2b1	Mapkapk3	Pth
S100a10	Ppp1r3f	Tigit
AI504432	Coro2a	Lmnb1
Trat1	Rtkn2	Pdhx
Dtnb	Mlf1	Fry
Trerf1	Vmp1	Glb1
S100a6	Glb1	Prcc
Plcl1	Icos	Plcb4
Myo1e	Nfkb1	Plekha5
Igf1r	Sh3rf1	Plagl1
Cd44	Gata3	Cry1
Coro2a	Ets1	Oxtr
Ar	Hopx	Fam50b
Il18r1	Maf	Trpm6
Mllt3	Glt28d2	Slc19a3
Itgb7	Nsmce2	Sntb1
Sntb1	Poli	Cpm
Wls	Fam129a	Nsmce2
Ly6e	Irf4	Il5
Faah	Txnrd2	Tomm20
Prkca	Kcnk5	Ikzf3
Ndfip1	Arhgap31	Stk39
Tiam1	Rgs1	Gucy2e
Nxpe3	Ikzf4	Nfic
Zfp831	Slc36a3	Dcun1d4
Phtf2	Ldlrad4	Hlcs
Tmem64	Tfap2a	Commd3
Itgav	Cpd	Gm26725
Nfkb1	Slc7a1	Gm12315
Gm2a	Ccl1	Ccr1
Lclat1	Atxn1	Fam129a
Ext1	Gm5127	Xkr6
Casp4	Per1	Pde4a
Map3k5	Zap70	Ncoa2
Nr4a3	Rhoh	Slco3a1
Dusp1	Rgs16	Tasp1
Dock2	Folr4	Nrip1
Rgs2	Exoc2	Ergic1
Ptpn7	Rad50	Snx18
Gnaq	Ccr6	Eml4
Fosb	Cd44	Tsg101
Asxl1	Chst2	Mapkbp1
Rb1	Smad3	Zdhhc2
Ltb	Egln3	Tex43
Pik3c2a	Ptplad1	Crem
Lcp2	Sfi1	Tex2
Itpr2	Jag1	Il4
Hacd3	Ell2	Atxn1
Acvr2a	Bhlhe40	Mlxipl
Fbxo33	Faah	Gna15
Shisa5	Kcnk7	Gm27007
Ets1	Camk4	Cers4
Mgat5	Cdk6	Ttyh1

### Sheet: Venn data
GEX_only	GA_only	DA_only	GEX_GA	GEX_DA	GA_DA	Full_overlap
Nav2	Foxp3	Clip1	Maf	Rora	Ccr8	Ikzf2
Il2ra	Bmp7	Cx3cr1	Ctla4	Cpm	Mpp2	Ptpn13
Nrp1	Il9r	RP23-135F22.6	Icos	Cers4	Cish	Ankrd6
St6galnac3	Smco4	Snx13	Gata3	Atp2b1	Zdhhc2	Plcb4
Pip5k1b	A630091E08Rik	Phc3	Ldlrad4	Itgav	Plagl1	Osbpl3
Dst	Crmp1	Il10	Bcl11b		Ppp4r4	Tasp1
Gm20275	Tnfrsf4	Gtsf1l	Camk4		Ttyh1	Nebl
Inpp4b	Ttc39c	5730422E09Rik	Cpd		Xkr6	Tox
Itgae	Hlf	Dars	Mdfic		Ikzf3	Stk39
Runx1	Acot11	Cmah	Arid5b		Rtkn2	Fam129a
Nt5e	Galm	Tg	Lrig1		Glb1	Atxn1
Farp1	Src	Trib1	Myo1e		Sh3rf1	Cd44
Lmna	Fbxo27	BC053393	Faah		Nsmce2	Coro2a
Ttn	Hormad2	Tceb3	Nfkb1			Sntb1
Kcnq5	Lamc1	Samsn1	Ets1			Tiam1
Slc4a7	Chdh	4932438H23Rik				Mgat5
Arhgap10	Map6	Gm15831
Vps54	Il1rl1	Maml2
AU020206	Nol10	Tnc
Ttc39b	Slc22a15	Nmur1
Junb	Mapkapk3	Smarce1
Ahnak	Ppp1r3f	Mrps27
S100a10	Mlf1	Pard3
AI504432	Vmp1	Erich6
Trat1	Hopx	Jak2
Dtnb	Glt28d2	Gucd1
Trerf1	Poli	Areg
S100a6	Irf4	Vcpkmt
Plcl1	Txnrd2	Pth
Igf1r	Kcnk5	Tigit
Ar	Arhgap31	Lmnb1
Il18r1	Rgs1	Pdhx
Mllt3	Ikzf4	Fry
Itgb7	Slc36a3	Prcc
Wls	Tfap2a	Plekha5
Ly6e	Slc7a1	Cry1
Prkca	Ccl1	Oxtr
Ndfip1	Gm5127	Fam50b
Nxpe3	Per1	Trpm6
Zfp831	Zap70	Slc19a3
Phtf2	Rhoh	Il5
Tmem64	Rgs16	Tomm20
Gm2a	Folr4	Gucy2e
Lclat1	Exoc2	Nfic
Ext1	Rad50	Dcun1d4
Casp4	Ccr6	Hlcs
Map3k5	Chst2	Commd3
Nr4a3	Smad3	Gm26725
Dusp1	Egln3	Gm12315
Dock2	Ptplad1	Ccr1
Rgs2	Sfi1	Pde4a
Ptpn7	Jag1	Ncoa2
Gnaq	Ell2	Slco3a1
Fosb	Bhlhe40	Nrip1
Asxl1	Kcnk7	Ergic1
Rb1	Cdk6	Snx18
Ltb		Eml4
Pik3c2a		Tsg101
Lcp2		Mapkbp1
Itpr2		Tex43
Hacd3		Crem
Acvr2a		Tex2
Fbxo33		Il4
Shisa5		Mlxipl
		Gna15
		Gm27007

### Sheet: ILC2 gene set
Rora
Ikzf2
Maf
Ptpn13
Ctla4
Nav2
Il2ra
Nrp1
Ankrd6
St6galnac3
Icos
Plcb4
Gata3
Pip5k1b
Osbpl3
Tasp1
Dst
Nebl
Gm20275
Inpp4b
Itgae
Runx1
Tox
Ldlrad4
Nt5e
Farp1
Lmna
Bcl11b
Ttn
Kcnq5
Cpm
Slc4a7
Arhgap10
Vps54
Camk4
Cpd
AU020206
Stk39
Mdfic
Cers4
Arid5b
Fam129a
Lrig1
Ttc39b
Junb
Atxn1
Ahnak
Atp2b1
S100a10
AI504432
Trat1
Dtnb
Trerf1
S100a6
Plcl1
Myo1e
Igf1r
Cd44
Coro2a
Ar
Il18r1
Mllt3
Itgb7
Sntb1
Wls
Ly6e
Faah
Prkca
Ndfip1
Tiam1
Nxpe3
Zfp831
Phtf2
Tmem64
Itgav
Nfkb1
Gm2a
Lclat1
Ext1
Casp4
Map3k5
Nr4a3
Dusp1
Dock2
Rgs2
Ptpn7
Gnaq
Fosb
Asxl1
Rb1
Ltb
Pik3c2a
Lcp2
Itpr2
Hacd3
Acvr2a
Fbxo33
Shisa5
Ets1
Mgat5
Ccr8
Foxp3
Bmp7
Il9r
Smco4
A630091E08Rik
Crmp1
Mpp2
Cish
Tnfrsf4
Zdhhc2
Plagl1
Ttc39c
Ppp4r4
Hlf
Ttyh1
Xkr6
Acot11
Galm
Src
Fbxo27
Ikzf3
Hormad2
Lamc1
Chdh
Map6
Il1rl1
Nol10
Slc22a15
Mapkapk3
Ppp1r3f
Rtkn2
Mlf1
Vmp1
Glb1
Sh3rf1
Hopx
Glt28d2
Nsmce2
Poli
Irf4
Txnrd2
Kcnk5
Arhgap31
Rgs1
Ikzf4
Slc36a3
Tfap2a
Slc7a1
Ccl1
Gm5127
Per1
Zap70
Rhoh
Rgs16
Folr4
Exoc2
Rad50
Ccr6
Chst2
Smad3
Egln3
Ptplad1
Sfi1
Jag1
Ell2
Bhlhe40
Kcnk7
Cdk6
Clip1
Cx3cr1
RP23-135F22.6
Snx13
Phc3
Il10
Gtsf1l
5730422E09Rik
Dars
Cmah
Tg
Trib1
BC053393
Tceb3
Samsn1
4932438H23Rik
Gm15831
Maml2
Tnc
Nmur1
Smarce1
Mrps27
Pard3
Erich6
Jak2
Gucd1
Areg
Vcpkmt
Pth
Tigit
Lmnb1
Pdhx
Fry
Prcc
Plekha5
Cry1
Oxtr
Fam50b
Trpm6
Slc19a3
Il5
Tomm20
Gucy2e
Nfic
Dcun1d4
Hlcs
Commd3
Gm26725
Gm12315
Ccr1
Pde4a
Ncoa2
Slco3a1
Nrip1
Ergic1
Snx18
Eml4
Tsg101
Mapkbp1
Tex43
Crem
Tex2
Il4
Mlxipl
Gna15
Gm27007
