## Supplementary material for "RAG suppresses group 2 innate lymphoid cells": zip of all supplemental files: Table S06 - GSEA analysis of ILC2 DEGs.xlsx

### Sheet: egsea_df
ID		Description	setSize	enrichmentScore	NES	pvalue	p.adjust	qvalue	rank	leading_edge	core_enrichment
GO:0007517	GO:0007517	muscle organ development	118	-0.349526	-1.94769	2.23464e-05	0.0167576	0.0141625	293	tags=18%, list=5%, signal=17%	54650/26556/233895/13138/14281/19645/286940/12043/21812/74182/12227/320790/19664/12633/21814/353187/67367/16795/328572/18021/13653
GO:0002684	GO:0002684	positive regulation of immune system process	420	-0.240652	-1.65081	3.01282e-05	0.0167576	0.0141625	1410	tags=34%, list=24%, signal=28%	18015/208650/170826/106512/384309/18613/67155/76438/243910/268749/13709/54131/17974/102639543/12946/14964/19122/13051/77777/224045/76681/224860/56489/27050/193385/246177/16401/12520/67596/20588/317757/27007/74136/14256/238377/19697/14972/14751/209387/100033459/20737/20677/15902/67245/60533/19055/193670/70208/623121/21929/11491/78781/11352/20850/193740/75698/14083/18707/234311/21936/53323/12523/10…
GO:0060429	GO:0060429	epithelium development	353	-0.249891	-1.66404	4.62557e-05	0.0167576	0.0141625	1251	tags=30%, list=21%, signal=25%	21873/17125/75605/170644/235626/193385/106633/16401/12162/19697/11886/20677/15902/19878/50884/50523/12226/19055/22154/75415/223701/11352/20850/100986/13872/238247/77889/18707/14232/93742/59024/216527/270163/11783/15903/17761/26395/18213/11852/21849/16449/74392/17129/18016/18763/216850/17698/12006/72475/68585/79264/18669/230857/219181/64930/114715/16600/72007/16348/14595/228361/19165/22388/109905/…
GO:1902074	GO:1902074	response to salt	100	-0.357628	-1.93519	5.37101e-05	0.0167576	0.0141625	504	tags=23%, list=9%, signal=21%	18390/110454/12314/14360/11732/14282/14682/20469/29876/26556/14281/15382/16476/266692/20343/17258/12313/18754/11991/328572/18021/320404/13653
GO:0048646	GO:0048646	anatomical structure formation involved in morphogenesis	391	-0.237346	-1.60508	7.09036e-05	0.0176975	0.0149569	1217	tags=28%, list=21%, signal=24%	235626/193385/12520/26416/22241/18576/13722/12162/14256/66549/192197/14751/20677/19878/18706/320910/50884/50523/13007/12226/21929/16477/11491/20866/11352/15463/18550/14083/18034/14248/18707/59024/216527/12805/11783/26395/11947/338366/11852/18570/74392/17129/16190/50754/320795/18016/18763/14712/216850/18019/23872/80898/109711/66214/12006/72475/68585/13655/21413/79264/64930/18024/16558/114715/16600…
GO:0042325	GO:0042325	regulation of phosphorylation	463	-0.224522	-1.55494	0.000115627	0.022513	0.0190266	1178	tags=26%, list=20%, signal=23%	104318/17535/12162/14256/214944/15259/20737/17873/67468/19878/23994/27387/17472/18706/50523/74018/21929/18753/11491/15525/100986/433702/213452/69171/19246/14083/26420/56706/14232/230861/93742/108116/12805/21936/53323/18003/26395/18213/226849/54396/56490/110355/13627/18584/12402/18762/50754/320795/18016/218397/12524/18763/51789/240754/12452/26398/12511/22030/231659/66214/12006/217410/68145/219181/…
GO:0001932	GO:0001932	regulation of protein phosphorylation	408	-0.235925	-1.6035	0.000126275	0.022513	0.0190266	1178	tags=27%, list=20%, signal=23%	104318/17535/12162/14256/214944/15259/20737/17873/67468/19878/23994/27387/17472/18706/50523/74018/21929/18753/11491/15525/100986/433702/69171/19246/14083/26420/56706/14232/230861/93742/108116/12805/21936/53323/18003/26395/18213/54396/110355/18584/12402/18762/50754/320795/18016/218397/12524/18763/51789/240754/12452/26398/12511/22030/66214/12006/217410/68145/219181/64930/68473/19255/242202/216742/1…
GO:0035239	GO:0035239	tube morphogenesis	285	-0.253826	-1.63726	0.000148509	0.0231673	0.0195797	1239	tags=29%, list=21%, signal=24%	17125/75605/235626/26416/18576/13722/12162/66549/192197/20677/15902/19878/18706/320910/50884/12226/16477/20866/11352/14083/18707/59024/216527/11783/11947/338366/11852/16449/18570/74392/17129/50754/218397/18763/80898/66214/68585/13655/21413/79264/64930/18024/114715/16600/79221/14595/55982/109905/12367/20684/69718/26406/29876/14312/13138/12631/17872/12394/56274/57257/14674/16476/12192/12043/13713/2…
GO:1902075	GO:1902075	cellular response to salt	58	-0.407265	-1.99926	0.000177983	0.0240399	0.0203171	504	tags=36%, list=9%, signal=33%	15902/19878/18706/16477/20866/16478/18390/110454/14360/14282/14682/20469/29876/14281/15382/16476/266692/17258/18021/320404/13653
GO:0002521	GO:0002521	leukocyte differentiation	302	-0.247698	-1.61531	0.000192627	0.0240399	0.0203171	1257	tags=29%, list=21%, signal=24%	224860/21873/22632/50932/12520/26416/67596/20588/317757/65963/14256/238377/21942/100033459/20737/20677/217127/15902/320910/19055/381812/623121/12611/21929/16477/11491/11352/18030/20850/27215/19698/17085/18003/227525/12477/19934/246779/18762/56048/16190/50754/17221/22637/237339/16428/103213/13655/64930/19255/216742/79221/66058/100201/228361/93675/19165/69754/105855/12675/235320/52683/72828/14281/1…
GO:0051094	GO:0051094	positive regulation of developmental process	484	-0.219087	-1.51856	0.000247279	0.0280549	0.0237103	1188	tags=27%, list=20%, signal=24%	26416/67596/104318/20588/317757/12162/14256/238377/66549/19697/14828/20677/217127/17938/15902/67468/114584/80288/320910/12226/19055/16477/20866/20850/193740/75698/66713/238247/75734/77889/17772/14083/320799/17158/26420/18707/67972/18003/56430/26395/18213/338366/11852/12361/72508/20539/16449/18570/69260/17129/16478/18762/16190/17221/76901/18016/68050/19035/22637/71900/108672/18019/66313/50770/1040…
GO:0050776	GO:0050776	regulation of immune response	347	-0.2372	-1.57866	0.000350988	0.0289183	0.0244401	1344	tags=32%, list=23%, signal=26%	76438/243910/268749/67526/13709/54131/102639543/235587/12946/14964/19122/77777/224045/76681/224860/56489/66552/27050/246177/12520/67596/317757/27007/74136/19697/14972/209387/100033459/20737/218460/67245/60533/193670/623121/21929/78781/20850/193740/75698/19172/234311/53323/12523/108960/20085/223752/54396/22376/21682/12477/227059/71268/246779/107607/18762/16190/17221/320795/12524/22637/56480/20400/…
GO:0030855	GO:0030855	epithelial cell differentiation	180	-0.285016	-1.71278	0.000359556	0.0289183	0.0244401	1126	tags=30%, list=19%, signal=25%	11886/20677/15902/19878/50523/12226/19055/22154/11352/20850/100986/13872/238247/77889/93742/216527/270163/15903/17761/26395/18213/16449/18016/216850/17698/18669/219181/114715/16600/72007/14595/109905/12367/226519/20469/327826/29876/286940/19744/16476/12192/114716/21812/18222/77595/12767/19664/12633/14462/52906/18129/238871/94246/228852
GO:0002768	GO:0002768	immune response-regulating cell surface receptor signaling pathway	117	-0.326949	-1.82427	0.000360605	0.0289183	0.0244401	1344	tags=39%, list=23%, signal=31%	76438/243910/268749/13709/19122/224045/224860/27050/246177/12520/67596/27007/19697/67245/21929/21682/12477/227059/71268/22637/20400/240754/16428/18019/93765/19255/16534/16822/77647/14360/93675/19165/109905/105855/208154/210757/57257/12503/12043/239743/13057/18035/14462/18754/20662/238871
GO:0001816	GO:0001816	cytokine production	332	-0.229943	-1.51848	0.000362386	0.0289183	0.0244401	1344	tags=31%, list=23%, signal=25%	76438/67526/11863/13709/54131/26397/102639543/19122/13051/77777/18968/22632/27050/235626/99371/12520/26416/317757/27007/19697/100033459/20737/19878/67245/60533/54446/17472/320910/623121/12611/21929/18753/11491/78781/11352/20850/16889/193740/18550/16391/14433/108086/27215/56501/26420/19698/67972/17085/12523/56490/110355/20539/71268/246779/107607/18762/16190/17221/56480/22230/56399/16428/18019/2408…
GO:0002429	GO:0002429	immune response-activating cell surface receptor signaling pathway	116	-0.320281	-1.78018	0.000389998	0.0289183	0.0244401	1344	tags=39%, list=23%, signal=31%	76438/243910/268749/13709/19122/224045/224860/27050/246177/12520/67596/27007/19697/67245/21929/21682/12477/227059/71268/22637/20400/240754/16428/18019/93765/19255/16534/16822/77647/14360/93675/19165/109905/105855/210757/57257/12503/12043/239743/13057/18035/14462/18754/20662/238871
GO:0001775	GO:0001775	cell activation	454	-0.22124	-1.52331	0.000409214	0.0289183	0.0244401	1301	tags=29%, list=22%, signal=24%	235587/19122/13051/22318/77777/224860/12304/22632/27050/193385/50932/12520/67596/20588/317757/27007/14256/21942/20737/19290/20677/217127/15902/67245/60533/320910/19055/381812/12611/21929/18753/11491/11352/18030/20850/75698/27215/56501/18034/18707/19698/17085/12523/18003/227525/22376/21682/12477/227059/108101/11534/19934/246779/16478/18762/56048/16190/17221/320795/12524/22637/240754/16428/18019/17…
GO:0036294	GO:0036294	cellular response to decreased oxygen levels	56	-0.411062	-2.01059	0.000417091	0.0289183	0.0244401	571	tags=30%, list=10%, signal=28%	17846/26395/66214/68585/14688/231207/64930/18024/112407/18453/12192/12043/19664/67579/18754/328572/13653
GO:0042113	GO:0042113	B cell activation	135	-0.29894	-1.72039	0.000575191	0.0363297	0.0307038	998	tags=27%, list=17%, signal=23%	12611/21929/18753/11491/20850/75698/18707/227525/12477/227059/56048/320795/12524/240754/18019/103213/19255/216742/79221/55982/12367/105855/208154/321006/65113/20442/75974/57257/16197/12192/12043/108995/19664/18129/12053/67742/328572
GO:0051093	GO:0051093	negative regulation of developmental process	339	-0.230449	-1.52579	0.000666349	0.0363297	0.0307038	994	tags=23%, list=17%, signal=21%	74203/11307/20850/22215/238247/232339/77889/237222/14083/76566/19205/15903/15982/18213/12477/16449/320299/69260/16190/50754/18016/12524/68050/237847/23863/18019/22057/66214/12006/68585/21413/79264/217410/18024/19255/114715/16600/72007/79221/66058/100201/27103/52662/74318/93675/69754/327826/54650/56484/67628/235320/12631/72828/19645/65113/12394/12457/56274/54624/171207/12192/12043/26356/114716/218…
GO:0002764	GO:0002764	immune response-regulating signaling pathway	171	-0.279756	-1.67099	0.000682708	0.0363297	0.0307038	1344	tags=36%, list=23%, signal=29%	76438/243910/268749/13709/54131/19122/224045/224860/27050/246177/12520/67596/27007/74136/19697/67245/21929/78781/193740/234311/108960/223752/54396/21682/12477/227059/71268/107607/12524/22637/20400/22230/240754/16428/18019/93765/68585/19255/16534/16822/71586/77647/14360/93675/19165/109905/105855/208154/210757/57257/12503/15511/12043/239743/57738/13057/20128/18035/14462/18754/20662/238871
GO:0072359	GO:0072359	circulatory system development	380	-0.222549	-1.4942	0.000707252	0.0363297	0.0307038	1239	tags=27%, list=21%, signal=22%	17125/22632/235626/106633/56458/16401/26416/18576/17691/13722/12162/66549/192197/20677/17938/15902/19878/18706/320910/50884/12226/16477/20866/11352/14083/18707/209456/59024/216527/15903/26395/18213/11947/338366/11852/110355/16449/18570/17129/56048/50754/218397/18763/23863/216850/18019/26398/80898/66214/12006/68585/103213/13655/21413/79264/12662/230857/64930/18024/114715/16600/16348/79221/14595/74…
GO:0002253	GO:0002253	activation of immune response	192	-0.272535	-1.65251	0.000760249	0.0363297	0.0307038	1344	tags=36%, list=23%, signal=29%	76438/243910/268749/13709/54131/102639543/12946/19122/224045/76681/224860/27050/246177/12520/67596/27007/74136/19697/209387/100033459/67245/623121/21929/78781/193740/234311/108960/223752/54396/21682/12477/227059/71268/107607/17221/12524/22637/56480/20400/22230/240754/16428/18019/93765/66214/68585/19255/16534/16822/71586/77647/14360/93675/19165/109905/105855/210757/57257/12503/15511/12043/239743/5…
GO:1902533	GO:1902533	positive regulation of intracellular signal transduction	358	-0.229174	-1.53257	0.0007926	0.0363297	0.0307038	1338	tags=30%, list=23%, signal=25%	268749/54131/26397/17974/27061/13051/76681/67168/27050/50932/56692/12520/12162/19697/209387/17873/228355/22196/19878/67245/54446/18706/19055/381812/18753/71704/11491/78781/11352/216965/22215/14433/213452/19246/213439/214150/14083/381921/18707/27403/19205/12523/26395/18213/18584/12402/74392/107607/18762/50754/20054/12524/22637/67281/21843/26398/93765/22030/14744/28019/68585/103213/11984/110829/230…
GO:0046649	GO:0046649	lymphocyte activation	362	-0.226457	-1.51569	0.000801489	0.0363297	0.0307038	1229	tags=28%, list=21%, signal=24%	22632/27050/193385/50932/12520/67596/20588/317757/27007/14256/21942/20737/19290/20677/217127/15902/67245/60533/19055/381812/12611/21929/18753/11491/11352/18030/20850/75698/27215/56501/18707/19698/17085/12523/18003/227525/22376/12477/227059/11534/19934/246779/18762/56048/16190/17221/320795/12524/22637/240754/16428/18019/17698/12511/103213/13655/76088/64930/19255/242202/216742/79221/14360/27103/228…
GO:1903131	GO:1903131	mononuclear cell differentiation	238	-0.251848	-1.59002	0.000828904	0.0363297	0.0307038	1229	tags=29%, list=21%, signal=24%	22632/50932/67596/20588/317757/65963/14256/238377/21942/100033459/20737/20677/217127/15902/320910/381812/623121/12611/21929/11491/11352/18030/20850/27215/19698/17085/227525/12477/19934/246779/18762/56048/16190/17221/22637/16428/103213/13655/64930/19255/216742/79221/66058/228361/69754/105855/235320/52683/210757/321006/65113/12394/20442/75974/16197/16476/12192/12043/320790/19664/14462/30925/20662/1…
GO:0050778	GO:0050778	positive regulation of immune response	280	-0.243039	-1.56348	0.00083682	0.0363297	0.0307038	1344	tags=32%, list=23%, signal=26%	76438/243910/268749/13709/54131/102639543/12946/14964/19122/77777/224045/76681/224860/56489/27050/246177/12520/67596/317757/27007/74136/19697/14972/209387/100033459/67245/60533/193670/623121/21929/78781/20850/193740/75698/234311/53323/108960/20085/223752/54396/21682/12477/227059/71268/107607/18762/16190/17221/12524/22637/56480/20400/22230/240754/16428/18019/93765/22030/15015/66214/68585/379043/19…
GO:0002757	GO:0002757	immune response-activating signaling pathway	169	-0.277521	-1.65429	0.000838952	0.0363297	0.0307038	1344	tags=36%, list=23%, signal=29%	76438/243910/268749/13709/54131/19122/224045/224860/27050/246177/12520/67596/27007/74136/19697/67245/21929/78781/193740/234311/108960/223752/54396/21682/12477/227059/71268/107607/12524/22637/20400/22230/240754/16428/18019/93765/68585/19255/16534/16822/71586/77647/14360/93675/19165/109905/105855/210757/57257/12503/15511/12043/239743/57738/13057/20128/18035/14462/18754/20662/238871
GO:0045639	GO:0045639	positive regulation of myeloid cell differentiation	53	-0.408918	-1.97455	0.000844201	0.0363297	0.0307038	1188	tags=38%, list=20%, signal=30%	26416/238377/217127/15902/19055/20850/193740/18003/16449/223770/100201/105855/56484/14281/19645/12394/15511/16476/12192/18129
GO:0035295	GO:0035295	tube development	359	-0.224662	-1.50515	0.000900574	0.0374639	0.0316623	1239	tags=28%, list=21%, signal=23%	17125/75605/235626/106633/26416/18576/13722/12162/66549/192197/11886/20677/15902/19878/18706/320910/50884/12226/16477/20866/11352/16889/14083/17158/18707/14232/59024/216527/11783/26395/11947/338366/11852/16449/18570/69260/74392/17129/50754/218397/18763/80898/66214/72475/68585/13655/21413/79264/230857/64930/18024/114715/16600/72007/16348/79221/14595/228361/74318/55982/19165/109905/12367/20684/6971…
GO:0031401	GO:0031401	positive regulation of protein modification process	405	-0.220147	-1.49046	0.000947473	0.0376462	0.0318164	1178	tags=27%, list=20%, signal=23%	104318/17535/12162/14256/214944/20737/56459/14828/20677/67468/19878/67245/13626/23994/27387/18706/74018/18753/11491/100986/216965/433702/22215/14673/19246/216080/14083/50995/26420/230861/108116/12805/19205/21936/53323/18003/17846/26395/18213/226849/54396/12952/227059/18584/18570/69260/18762/50754/68098/218397/12524/18763/93762/51789/56399/26398/93765/12511/22030/30877/66214/12006/66795/217410/319…
GO:1902115	GO:1902115	regulation of organelle assembly	113	0.317766	1.75156	0.00096986	0.0376462	0.0318164	1003	tags=30%, list=17%, signal=25%	232906/382253/71116/72068/16180/52184/19822/76709/104625/18826/209737/75608/101565/18286/227753/320712/101706/17758/17427/66725/22350/18148/68112/108989/13430/19229/19280/110147/66573/170625/237782/209478/13424/13494
GO:1901342	GO:1901342	regulation of vasculature development	84	-0.339987	-1.76906	0.00105192	0.0376462	0.0318164	1802	tags=49%, list=30%, signal=34%	21813/74769/70560/20620/20351/18803/20848/17257/21926/11487/12772/16451/18015/13854/13051/17125/18576/66549/19878/320910/12226/20866/18707/216527/11852/18570/80898/66214/68585/21413/79264/18024/114715/16600/20684/17872/12394/12767/56426/15258/228852
GO:0045637	GO:0045637	regulation of myeloid cell differentiation	97	-0.324911	-1.75531	0.00106006	0.0376462	0.0318164	502	tags=21%, list=8%, signal=19%	19255/223770/100201/93675/105855/56484/235320/72828/14281/19645/65113/12394/54624/15511/16476/12192/93694/18035/18129/320404
GO:2000146	GO:2000146	negative regulation of cell motility	120	-0.300328	-1.68203	0.00107801	0.0376462	0.0318164	938	tags=28%, list=16%, signal=24%	14673/238247/14083/18003/338366/22376/11852/16449/69260/66214/79264/18024/114715/16600/52662/78771/109331/20684/29876/23790/13138/12631/14674/171207/12043/26356/320271/12385/14462/56426/21814/19252/94246
GO:0002262	GO:0002262	myeloid cell homeostasis	96	-0.321269	-1.7301	0.00108595	0.0376462	0.0318164	1188	tags=30%, list=20%, signal=25%	26416/14751/217127/15902/12611/11491/20850/16889/193740/238247/18707/20085/17129/237339/103213/19255/223770/12367/105855/56484/19645/15511/12192/12633/14462/21814/12053/320404/12125
GO:0048514	GO:0048514	blood vessel morphogenesis	198	-0.263196	-1.60518	0.00115381	0.0389176	0.0328909	1239	tags=30%, list=21%, signal=24%	17125/235626/26416/18576/13722/66549/192197/20677/19878/18706/320910/12226/16477/20866/14083/18707/216527/11947/338366/11852/16449/18570/17129/50754/218397/80898/66214/68585/13655/21413/79264/18024/114715/16600/79221/14595/55982/109905/20684/26406/29876/17872/12394/57257/14674/16476/12192/13713/21812/320790/12767/19664/56426/21814/20662/15258/18129/18021/228852
GO:0050851	GO:0050851	antigen receptor-mediated signaling pathway	93	-0.324081	-1.73661	0.00118634	0.038962	0.0329284	1344	tags=40%, list=23%, signal=31%	76438/243910/268749/13709/19122/224045/224860/27050/12520/67596/19697/21682/12477/227059/22637/20400/240754/16428/18019/93765/19255/16534/16822/77647/14360/93675/19165/105855/210757/57257/12503/12043/239743/18035/14462/20662/238871
GO:0050673	GO:0050673	epithelial cell proliferation	147	-0.272579	-1.58147	0.00135785	0.0434513	0.0367225	1230	tags=28%, list=21%, signal=23%	75605/16401/13722/66549/19290/15902/20913/21929/11491/20850/16889/18707/26395/12361/16449/11534/18570/66214/68585/13655/79264/110829/14595/327826/12675/78757/19645/56274/16476/12192/21812/13057/19664/12633/14462/56426/11839/21814/18129/78943/228852
GO:0061061	GO:0061061	muscle structure development	245	-0.245881	-1.55812	0.00150078	0.0441552	0.0373174	1239	tags=29%, list=21%, signal=24%	17125/22632/193385/53376/12520/26416/17691/20588/14256/69597/20677/17938/15902/80288/107951/13007/12226/72949/19055/223701/20866/17772/14248/19205/15903/15982/72508/15081/11910/16190/68050/57784/216850/18019/50770/26398/109711/64930/79221/74318/22388/103806/226519/327826/54650/22288/26556/12675/233895/13138/14281/15260/19645/286940/12192/12043/21812/74182/12227/320790/19664/12633/21814/17258/3531…
GO:0045321	GO:0045321	leukocyte activation	415	-0.215147	-1.47167	0.00152071	0.0441552	0.0373174	1301	tags=28%, list=22%, signal=24%	235587/19122/13051/22318/77777/224860/22632/27050/193385/50932/12520/67596/20588/317757/27007/14256/21942/20737/19290/20677/217127/15902/67245/60533/320910/19055/381812/12611/21929/18753/11491/11352/18030/20850/75698/27215/56501/18707/19698/17085/12523/18003/227525/22376/12477/227059/11534/19934/246779/16478/18762/56048/16190/17221/320795/12524/22637/240754/16428/18019/17698/12511/103213/13655/76…
GO:0048729	GO:0048729	tissue morphogenesis	198	-0.26071	-1.59002	0.00159037	0.0441552	0.0373174	847	tags=23%, list=14%, signal=20%	93742/59024/216527/270163/11783/11852/21849/16449/74392/18016/18763/216850/17698/64930/16600/22388/12367/226519/69718/327826/29876/12675/14312/13138/12631/68151/12394/56274/14674/12043/21812/18222/56044/320790/12767/19664/14462/56426/11839/21814/52906/20662/18129/30841/18021
GO:0071363	GO:0071363	cellular response to growth factor stimulus	225	-0.245239	-1.52598	0.00160752	0.0441552	0.0373174	1066	tags=27%, list=18%, signal=23%	80288/18706/320910/50523/11491/18550/213452/238247/19246/78618/237222/14083/18707/14232/11783/18213/12361/110355/13627/18584/72508/18570/69260/17129/218397/23863/66313/22057/13655/21413/16558/114715/16600/58250/14360/52662/109905/12367/20430/327826/12631/14281/102141/12394/16476/12192/26356/114716/21812/19664/12633/14462/21814/18754/20662/15258/18129/328572/78943/94246/13653
GO:0007623	GO:0007623	circadian rhythm	80	-0.334437	-1.73292	0.0016106	0.0441552	0.0373174	1230	tags=34%, list=21%, signal=27%	75605/53376/21969/17691/104318/14583/224671/15902/19878/18030/22215/26420/19698/268903/15903/18213/12952/50754/50789/12457/20591/11991/353187/98432/328572/12916/13653
GO:0045765	GO:0045765	regulation of angiogenesis	82	-0.34449	-1.79415	0.00162628	0.0441552	0.0373174	1802	tags=49%, list=30%, signal=34%	21813/74769/70560/20620/20351/18803/20848/17257/21926/12772/16451/18015/13854/13051/17125/18576/66549/19878/320910/12226/20866/18707/216527/11852/18570/80898/66214/68585/21413/79264/18024/114715/16600/20684/17872/12394/12767/56426/15258/228852
GO:0036293	GO:0036293	response to decreased oxygen levels	91	-0.325351	-1.72328	0.00162752	0.0441552	0.0373174	571	tags=24%, list=10%, signal=22%	17846/26395/235623/66214/68585/14688/231207/230857/64930/18024/112407/18453/15369/12192/12043/11797/19664/67579/18754/328572/18021/13653
GO:0071456	GO:0071456	cellular response to hypoxia	52	-0.396586	-1.89135	0.00171661	0.0442507	0.0373981	802	tags=29%, list=14%, signal=25%	17846/26395/66214/68585/14688/231207/18024/112407/18453/12192/12043/19664/18754/328572/13653
GO:0060538	GO:0060538	skeletal muscle organ development	72	-0.356492	-1.82391	0.0017202	0.0442507	0.0373981	1216	tags=38%, list=21%, signal=30%	193385/53376/26416/17938/80288/72949/19055/17772/72508/11910/68050/57784/79221/26556/13138/14281/19645/286940/12043/74182/12227/12633/353187/16795/328572/18021/13653
GO:0071453	GO:0071453	cellular response to oxygen levels	63	-0.371232	-1.83758	0.00173741	0.0442507	0.0373981	571	tags=24%, list=10%, signal=22%	66214/68585/14688/231207/64930/18024/112407/18453/12192/12043/19664/67579/18754/328572/13653
GO:0070848	GO:0070848	response to growth factor	229	-0.246223	-1.53988	0.00180706	0.0451042	0.0381194	1188	tags=30%, list=20%, signal=25%	26416/22241/12162/19697/14828/19878/80288/18706/320910/50523/11491/18550/213452/238247/19246/78618/237222/14083/18707/14232/11783/18213/12361/110355/13627/18584/72508/18570/69260/17129/218397/23863/66313/22057/15936/13655/21413/16558/114715/16600/58250/14360/52662/109905/12367/20430/327826/12631/14281/102141/12394/16476/12192/26356/114716/21812/19664/12633/14462/21814/18754/20662/15258/18129/3285…
GO:0002009	GO:0002009	morphogenesis of an epithelium	162	-0.275047	-1.62262	0.00186416	0.0456172	0.038553	1039	tags=28%, list=18%, signal=24%	50884/75415/223701/11352/20850/18707/93742/59024/216527/270163/11783/11852/21849/16449/74392/18763/17698/64930/16600/22388/12367/226519/69718/327826/29876/12675/14312/13138/12631/12394/56274/14674/12043/18222/56044/12767/19664/14462/56426/11839/52906/20662/18129/30841/18021
GO:0030097	GO:0030097	hemopoiesis	440	-0.210492	-1.44748	0.00191382	0.0459318	0.0388189	1194	tags=26%, list=20%, signal=22%	12520/26416/67596/20588/317757/66614/65963/14256/238377/21942/100033459/20737/20677/217127/15902/320910/19055/381812/623121/12611/21929/16477/11491/11352/18030/20850/193740/238247/27215/19698/17085/18003/20085/268936/227525/12477/16449/19934/17129/246779/18762/56048/16190/50754/17221/22637/237339/14011/16428/109711/72475/103213/232314/13655/64930/18024/19255/57317/216742/16600/223770/79221/66058/…
GO:0001568	GO:0001568	blood vessel development	233	-0.242606	-1.52725	0.00206331	0.0485851	0.0410613	1239	tags=28%, list=21%, signal=23%	17125/235626/56458/26416/18576/13722/12162/66549/192197/20677/19878/18706/320910/12226/16477/20866/14083/18707/216527/26395/11947/338366/11852/16449/18570/17129/50754/218397/18763/80898/66214/68585/13655/21413/79264/12662/18024/114715/16600/79221/14595/55982/109905/20684/26406/29876/17872/12394/57257/14674/16476/12192/13713/21812/320790/12767/19664/12633/56426/21814/20662/15258/18129/18021/228852…
