## Supplementary material for "RAG suppresses group 2 innate lymphoid cells": zip of all supplemental files: Table S09 - ILC2 GPL difference ranked genes.xlsx

### Sheet: gene to peak links
Gene	Rag1FM-	Rag1FM+	Difference
Tox	61	28	-33
Myo1e	62	34	-28
Igf1r	53	28	-25
Itpr2	51	27	-24
Arid5b	46	23	-23
Slc36a3	40	17	-23
Il4	46	23	-23
Jak2	38	16	-22
Ikzf2	42	21	-21
Xkr6	34	13	-21
Rtkn2	41	20	-21
Tigit	36	15	-21
Camk4	39	19	-20
Tiam1	44	24	-20
Hormad2	37	17	-20
Arhgap31	42	22	-20
Fry	41	21	-20
Nrp1	43	24	-19
Gata3	41	22	-19
A630091E08Rik	37	18	-19
Fbxo27	34	15	-19
Il5	41	22	-19
Slco3a1	45	27	-18
Arhgap10	31	14	-17
Atxn1	60	43	-17
Rora	34	18	-16
Inpp4b	36	20	-16
Atp2b1	41	25	-16
Il18r1	48	32	-16
Per1	43	27	-16
Cpm	60	45	-15
Trerf1	34	19	-15
Plcl1	35	20	-15
Cd44	64	49	-15
Gnaq	34	19	-15
Il1rl1	36	21	-15
Nsmce2	54	39	-15
Exoc2	45	30	-15
Fam50b	22	7	-15
Osbpl3	45	31	-14
Vps54	32	18	-14
Mgat5	41	27	-14
Ttc39c	27	13	-14
Il10	31	17	-14
Ergic1	49	35	-14
Lamc1	43	30	-13
Egln3	25	12	-13
Bhlhe40	43	30	-13
Plekha5	33	20	-13
Plcb4	23	11	-12
Ldlrad4	57	45	-12
Ext1	34	22	-12
Ppp4r4	24	12	-12
Vmp1	45	33	-12
Smad3	39	27	-12
Gtsf1l	12	0	-12
Maf	34	23	-11
Pip5k1b	26	15	-11
Farp1	41	30	-11
Coro2a	53	42	-11
Lclat1	37	26	-11
Acvr2a	22	11	-11
Ccr8	33	22	-11
Foxp3	23	12	-11
Nrip1	34	23	-11
Ctla4	54	44	-10
Fam129a	38	28	-10
Sntb1	29	19	-10
Rb1	31	21	-10
Smco4	30	20	-10
Galm	36	26	-10
Sh3rf1	25	15	-10
Chst2	19	9	-10
Kcnk7	31	21	-10
Cmah	48	38	-10
Gucd1	40	30	-10
Trpm6	12	2	-10
Eml4	45	35	-10
Icos	48	39	-9
Stk39	30	21	-9
Prkca	45	36	-9
Bmp7	27	18	-9
Mlxipl	30	21	-9
Nebl	27	19	-8
Lmna	47	39	-8
Itgav	24	16	-8
Zdhhc2	18	10	-8
Hlf	20	12	-8
Src	38	30	-8
Chdh	30	22	-8
Glb1	35	27	-8
Rgs16	15	7	-8
Mdfic	19	12	-7
S100a10	14	7	-7
Map3k5	43	36	-7
Slc22a15	23	16	-7
Gm5127	23	16	-7
Cdk6	29	22	-7
Gucy2e	26	19	-7
Tex2	55	48	-7
Tasp1	15	9	-6
Dtnb	29	23	-6
Ar	11	5	-6
Mllt3	26	20	-6
Faah	26	20	-6
Nol10	26	20	-6
Txnrd2	25	19	-6
Samsn1	21	15	-6
Areg	16	10	-6
Lmnb1	27	21	-6
Slc19a3	6	0	-6
Ncoa2	29	23	-6
Ptpn13	25	20	-5
Runx1	48	43	-5
Bcl11b	69	64	-5
Kcnq5	9	4	-5
Slc4a7	20	15	-5
AU020206	18	13	-5
Ly6e	18	13	-5
Rad50	41	36	-5
Ell2	15	10	-5
Snx13	25	20	-5
Erich6	13	8	-5
Vcpkmt	23	18	-5
Oxtr	9	4	-5
Pde4a	35	30	-5
Ttn	14	10	-4
Casp4	6	2	-4
Rgs2	21	17	-4
Lcp2	33	29	-4
Hopx	22	18	-4
Rgs1	19	15	-4
Jag1	10	6	-4
Tg	49	45	-4
Trib1	33	29	-4
Nmur1	16	12	-4
Hlcs	39	35	-4
Nav2	13	10	-3
Nfkb1	32	29	-3
Pik3c2a	12	9	-3
Ikzf3	60	57	-3
Glt28d2	12	9	-3
Folr4	19	16	-3
Clip1	47	44	-3
Dars	24	21	-3
Pth	3	0	-3
Prcc	28	25	-3
Nfic	42	39	-3
Il2ra	28	26	-2
Lrig1	21	19	-2
Ttc39b	18	16	-2
Trat1	17	15	-2
Zfp831	16	14	-2
Mpp2	26	24	-2
Rhoh	40	38	-2
Phc3	16	14	-2
Gm15831	11	9	-2
Dst	24	23	-1
Cpd	33	32	-1
Tmem64	14	13	-1
Dock2	6	5	-1
Acot11	24	23	-1
Poli	13	12	-1
Irf4	29	28	-1
Tnc	14	13	-1
Mapkbp1	24	23	-1
St6galnac3	8	8	0
Gm20275	0	0	0
Itgae	24	24	0
Nt5e	12	12	0
Wls	4	4	0
Nxpe3	14	14	0
Hacd3	0	0	0
Fbxo33	8	8	0
Il9r	25	25	0
Ikzf4	25	25	0
Ccl1	14	14	0
Ccr6	29	29	0
RP23-135F22.6	0	0	0
5730422E09Rik	0	0	0
BC053393	11	11	0
Pard3	12	12	0
Cry1	17	17	0
Gm26725	0	0	0
Gm12315	0	0	0
Ccr1	12	12	0
Tsg101	22	22	0
Gm27007	0	0	0
S100a6	19	20	1
Ets1	38	39	1
Crmp1	21	22	1
Cish	25	26	1
Ppp1r3f	13	14	1
Mlf1	4	5	1
Zap70	32	33	1
Pdhx	28	29	1
Ahnak	30	32	2
Plagl1	30	32	2
Mapkapk3	36	38	2
Tfap2a	9	11	2
Slc7a1	34	36	2
Tex43	8	10	2
Cers4	14	17	3
AI504432	7	10	3
Ptpn7	21	24	3
Tnfrsf4	15	18	3
Map6	49	52	3
Sfi1	10	13	3
Ankrd6	31	35	4
Nr4a3	19	23	4
Tomm20	23	27	4
Snx18	22	26	4
Itgb7	29	34	5
Gm2a	26	31	5
Shisa5	12	17	5
Ttyh1	19	24	5
Ptplad1	12	17	5
Cx3cr1	39	44	5
4932438H23Rik	22	27	5
Maml2	19	24	5
Commd3	18	23	5
Ndfip1	30	36	6
Fosb	26	32	6
Kcnk5	21	27	6
Mrps27	17	23	6
Crem	10	16	6
Gna15	35	42	7
Smarce1	22	30	8
Dcun1d4	18	26	8
Phtf2	14	24	10
Junb	21	32	11
Asxl1	18	29	11
Ltb	41	53	12
Tceb3	11	30	19
Dusp1	22	42	20
