## Supplementary material for "RAG suppresses group 2 innate lymphoid cells": zip of all supplemental files: Table S10 - Top 25 enriched TF motifs by cluster.xlsx

### Sheet: T cells
T cells
Motif	TF
MA0523.1	TCF7L2
MA0769.2	TCF7
MA1991.1	Hnf1A
MA0768.2	Lef1
MA1421.1	TCF7L1
MA1621.1	Rbpjl
MA1155.1	ZSCAN4
MA1989.1	Bcl11B
MA1620.1	Ptf1A
MA0002.2	Runx1
MA0073.1	RREB1
MA0806.1	TBX4
MA0807.1	TBX5
MA0745.2	SNAI2
MA0801.1	MGA
MA0803.1	TBX15
MA1558.1	SNAI1
MA1566.2	TBX3
MA0103.3	ZEB1
MA0688.1	TBX2
MA0684.2	RUNX3
MA0139.1	CTCF
MA1953.1	FOXO1::ELF1
MA1107.2	KLF9
MA0442.2	SOX10

### Sheet: cDC
cDC
Motif	TF
MA0687.1	SPIC
MA0081.2	SPIB
MA1117.1	RELB
MA0080.6	Spi1
MA0105.4	NFKB1
MA0517.1	STAT1::STAT2
MA0778.1	NFKB2
MA0490.2	JUNB
MA0491.2	JUND
MA1633.2	BACH1
MA1142.1	FOSL1::JUND
MA0835.2	BATF3
MA1634.1	BATF
MA1128.1	FOSL1::JUN
MA0462.2	BATF::JUN
MA1928.1	BNC2
MA1141.1	FOS::JUND
MA0476.1	FOS
MA0477.2	FOSL1
MA1132.1	JUN::JUNB
MA1130.1	FOSL2::JUN
MA1988.1	Atf3
MA0489.2	Jun
MA0099.3	FOS::JUN
MA1137.1	FOSL1::JUNB

### Sheet: ILC2
ILC2
Motif	TF
MA0139.1	CTCF
MA1151.1	RORC
MA1929.1	CTCF
MA0072.1	RORA
MA1633.2	BACH1
MA1137.1	FOSL1::JUNB
MA1142.1	FOSL1::JUND
MA0491.2	JUND
MA1144.1	FOSL2::JUND
MA0099.3	FOS::JUN
MA0490.2	JUNB
MA0784.2	POU1F1
MA1130.1	FOSL2::JUN
MA0482.2	GATA4
MA1128.1	FOSL1::JUN
MA0477.2	FOSL1
MA1135.1	FOSB::JUNB
MA1102.2	CTCFL
MA1141.1	FOS::JUND
MA0787.1	POU3F2
MA1138.1	FOSL2::JUNB
MA1101.2	BACH2
MA1930.1	CTCF
MA0041.2	FOXD3
MA0841.1	NFE2

### Sheet: NK cell
NK cell
Motif	TF
MA0002.2	Runx1
MA0690.2	TBX21
MA0800.1	EOMES
MA0802.1	TBR1
MA1566.2	TBX3
MA0805.1	TBX1
MA0688.1	TBX2
MA0807.1	TBX5
MA1989.1	Bcl11B
MA1567.2	Tbx6
MA1565.1	TBX18
MA0801.1	MGA
MA0803.1	TBX15
MA0474.3	Erg
MA0689.1	TBX20
MA0806.1	TBX4
MA0760.1	ERF
MA0761.2	ETV1
MA1532.2	NR1D2
MA0062.3	GABPA
MA0098.3	ETS1
MA1992.1	Ikzf3
MA0762.1	ETV2
MA0511.2	RUNX2
MA0475.2	FLI1

### Sheet: pDC
pDC
Motif	TF
MA0517.1	STAT1::STAT2
MA0050.3	Irf1
MA1623.1	Stat2
MA0080.6	Spi1
MA0081.2	SPIB
MA0687.1	SPIC
MA1708.1	ETV7
MA0598.3	EHF
MA0136.3	Elf5
MA0633.2	Twist2
MA1641.1	MYF5
MA1472.2	Bhlha15
MA1993.1	Neurod2
MA0521.2	Tcf12
MA1619.1	Ptf1A
MA1997.1	Olig2
MA1418.1	IRF3
MA1652.1	ZKSCAN5
MA1635.1	BHLHE22
MA0640.2	ELF3
MA0832.1	Tcf21
MA0816.1	Ascl2
MA1618.1	Ptf1a
MA0091.1	TAL1::TCF3
MA1638.1	HAND2

### Sheet: B cells
B cells
Motif	TF
MA0792.1	POU5F1B
MA0627.2	POU2F3
MA0789.1	POU3F4
MA1115.1	POU5F1
MA0507.2	POU2F2
MA0784.2	POU1F1
MA0052.4	MEF2A
MA0785.1	POU2F1
MA0787.1	POU3F2
MA0786.1	POU3F1
MA0497.1	MEF2C
MA0687.1	SPIC
MA0788.1	POU3F3
MA0517.1	STAT1::STAT2
MA0773.1	MEF2D
MA0081.2	SPIB
MA0660.1	MEF2B
MA0050.3	Irf1
MA1637.1	EBF3
MA1708.1	ETV7
MA0681.2	PHOX2B
MA0464.2	BHLHE40
MA1623.1	Stat2
MA0645.1	ETV6
MA0603.1	Arntl
