## Supplementary material for "RAG suppresses group 2 innate lymphoid cells": zip of all supplemental files: Table S15 - Th2 GPL difference ranked genes.xlsx

### Sheet: Th2_GPLs
Rag1FM+	Rag1FM-
Rad50 chr11-52939351-52939602	Il4 chr11-52939351-52939602
Il4 chr11-53330250-53330789	Rad50 chr11-52939351-52939602
Il4 chr11-53441825-53442339	Il13 chr11-53342308-53342923
Rad50 chr11-53519299-53520390	Il4 chr11-53345309-53345622
Il4 chr11-53590252-53591521	Il13 chr11-53345309-53345622
Il4 chr11-53604955-53606087	Il13 chr11-53430176-53431698
Il4 chr11-53626752-53628220	Il13 chr11-53443676-53444194
Il4 chr11-53630912-53631263	Rad50 chr11-53469568-53470833
Il4 chr11-53636049-53636662	Il13 chr11-53478526-53480256
Il4 chr11-53656467-53657200	Il4 chr11-53518818-53519067
Il4 chr11-54462463-54463126	Il4 chr11-53584681-53585165
Rad50 chr11-53656467-53657200	Il4 chr11-53604955-53606087
Rad50 chr11-53793824-53796242	Il13 chr11-53604955-53606087
Rad50 chr11-53841509-53842563	Rad50 chr11-53604955-53606087
Rad50 chr11-54002004-54003039	Il4 chr11-53626752-53628220
Rad50 chr11-54053041-54053247	Il4 chr11-53630912-53631263
Rad50 chr11-54072700-54072933	Il4 chr11-53634527-53634796
Rad50 chr11-54112570-54113628	Il4 chr11-53930985-53931982
Rad50 chr11-54122925-54123160	Il4 chr11-54083641-54083867
Rad50 chr11-54256698-54257588	Il4 chr11-54092956-54093322
Rad50 chr11-54293959-54294720	Il4 chr11-54181885-54182250
Rad50 chr11-54296415-54297167	Il4 chr11-54192300-54192836
Rad50 chr11-54354488-54355190	Il4 chr11-54246647-54246875
Rad50 chr11-54594847-54595319	Il4 chr11-54356570-54357018
Il13 chr11-53132362-53133040	Il13 chr11-53626752-53628220
Il5 chr11-53132362-53133040	Il13 chr11-53630912-53631263
Il4 chr11-53139732-53141524	Il13 chr11-53634527-53634796
Il5 chr11-53139732-53141524	Rad50 chr11-53634527-53634796
Il13 chr11-53324160-53325471	Il13 chr11-53655042-53655430
Il13 chr11-53330250-53330789	Il13 chr11-53656467-53657200
Il5 chr11-53330250-53330789	Il13 chr11-53662694-53663631
Il4 chr11-53345309-53345622	Il13 chr11-53719392-53720070
Il5 chr11-53345309-53345622	Il13 chr11-53758128-53758361
Il4 chr11-53396358-53396906	Il13 chr11-53802831-53804469
Rad50 chr11-53411728-53412065	Il13 chr11-53849733-53850173
Il13 chr11-53466458-53466904	Il13 chr11-54027702-54029226
Il13 chr11-53469568-53470833	Il13 chr11-54068461-54069460
Il4 chr11-53528293-53528851	Il13 chr11-54122925-54123160
Il13 chr11-53528293-53528851	Il13 chr11-54169661-54170044
Il5 chr11-53528293-53528851	Il13 chr11-54181885-54182250
Rad50 chr11-53532227-53532588	Il13 chr11-54246647-54246875
Il13 chr11-53566758-53568015	Il13 chr11-54478147-54478712
Il5 chr11-53590252-53591521	Il13 chr11-54543919-54544145
Il5 chr11-53604955-53606087	Il13 chr11-54597863-54598243
Il4 chr11-53609304-53610170	Rad50 chr11-53656467-53657200
Il4 chr11-53617124-53617602	Rad50 chr11-53662694-53663631
Il4 chr11-53758128-53758361	Rad50 chr11-53778419-53778646
Il4 chr11-53758666-53758948	Rad50 chr11-53926246-53926621
Il4 chr11-53786200-53786946	Rad50 chr11-53930985-53931982
Il4 chr11-53851235-53852395	Rad50 chr11-54072700-54072933
Il4 chr11-54239858-54240405	Rad50 chr11-54105059-54105472
Il4 chr11-54263924-54264910	Rad50 chr11-54112570-54113628
Il4 chr11-54356570-54357018	Rad50 chr11-54169661-54170044
Il4 chr11-54521876-54523550	Rad50 chr11-54181885-54182250
Il5 chr11-53626752-53628220	Rad50 chr11-54307270-54307751
Il13 chr11-53636049-53636662	Rad50 chr11-54427100-54428485
Il13 chr11-53656467-53657200	Rad50 chr11-54557708-54558047
Il13 chr11-53769322-53770827	Il13 chr11-52639050-52639264
Il13 chr11-53802831-53804469	Il5 chr11-52749705-52750331
Il13 chr11-53874495-53875028	Rad50 chr11-52765738-52766201
Il13 chr11-54002004-54003039	Il5 chr11-53128364-53129076
Il13 chr11-54067963-54068207	Il4 chr11-53146141-53146616
Il13 chr11-54100293-54101589	Il13 chr11-53146141-53146616
Il13 chr11-54169661-54170044	Il13 chr11-53182922-53183251
Il13 chr11-54208418-54208906	Il13 chr11-53231890-53232159
Il13 chr11-54239858-54240405	Il5 chr11-53231890-53232159
Il13 chr11-54254000-54254431	Il4 chr11-53307733-53308516
Il13 chr11-54427100-54428485	Il5 chr11-53318178-53318403
Il13 chr11-54594847-54595319	Rad50 chr11-53324160-53325471
Il13 chr11-54597863-54598243	Il4 chr11-53330250-53330789
Il5 chr11-53636049-53636662	Il13 chr11-53330250-53330789
Rad50 chr11-53655042-53655430	Il4 chr11-53342308-53342923
Il5 chr11-53655042-53655430	Rad50 chr11-53342308-53342923
Il5 chr11-53656467-53657200	Il5 chr11-53342308-53342923
Rad50 chr11-53662694-53663631	Rad50 chr11-53345309-53345622
Rad50 chr11-53706283-53708055	Il5 chr11-53345309-53345622
Rad50 chr11-53734920-53736021	Il4 chr11-53365653-53365904
Rad50 chr11-53835628-53835984	Il5 chr11-53441825-53442339
Rad50 chr11-53838976-53840450	Il4 chr11-53466458-53466904
Rad50 chr11-53930985-53931982	Il5 chr11-53478526-53480256
Rad50 chr11-54027702-54029226	Il4 chr11-53485527-53486116
Rad50 chr11-54067963-54068207	Il5 chr11-53485527-53486116
Rad50 chr11-54088362-54089209	Il5 chr11-53516766-53517380
Rad50 chr11-54170910-54171743	Il13 chr11-53518818-53519067
Rad50 chr11-54185944-54186238	Il5 chr11-53518818-53519067
Rad50 chr11-54239858-54240405	Il5 chr11-53524925-53525170
Rad50 chr11-54462463-54463126	Il13 chr11-53528293-53528851
Rad50 chr11-54464233-54465214	Il5 chr11-53528293-53528851
Rad50 chr11-54533576-54534244	Rad50 chr11-53532227-53532588
Rad50 chr11-54567684-54568389	Il4 chr11-53551640-53552223
Rad50 chr11-54568884-54569253	Il13 chr11-53551640-53552223
Rad50 chr11-54691229-54691564	Il5 chr11-53551640-53552223
Il5 chr11-53769322-53770827	Il4 chr11-53590252-53591521
Il5 chr11-53898211-53898446	Il5 chr11-53590252-53591521
Il5 chr11-53979187-53980675	Il5 chr11-53604955-53606087
Il5 chr11-54100293-54101589	Il4 chr11-53609304-53610170
Il5 chr11-54170910-54171743	Il5 chr11-53609304-53610170
Il5 chr11-54182409-54183111	Il4 chr11-53617124-53617602
Il5 chr11-54239858-54240405	Il13 chr11-53617124-53617602
Il5 chr11-54254000-54254431	Rad50 chr11-53617124-53617602
Il5 chr11-54454428-54454789	Il5 chr11-53617124-53617602
Il5 chr11-54554890-54555140	Il4 chr11-53636049-53636662
Il5 chr11-54621774-54622125	Il4 chr11-53642795-53643001
	Il4 chr11-53655042-53655430
	Il4 chr11-53656467-53657200
	Il4 chr11-53719392-53720070
	Il4 chr11-53793824-53796242
	Il4 chr11-53802831-53804469
	Il4 chr11-53849733-53850173
	Il4 chr11-53857374-53859822
	Il4 chr11-54119798-54120370
	Il4 chr11-54149773-54150133
	Il4 chr11-54150893-54151491
	Il4 chr11-54152157-54152392
	Il4 chr11-54169661-54170044
	Il4 chr11-54170910-54171743
	Il4 chr11-54213701-54215349
	Il4 chr11-54239858-54240405
	Il4 chr11-54248926-54249807
	Il4 chr11-54256698-54257588
	Il4 chr11-54521876-54523550
	Rad50 chr11-53626752-53628220
	Rad50 chr11-53630912-53631263
	Il5 chr11-53630912-53631263
	Il13 chr11-53636049-53636662
	Il13 chr11-53748650-53748875
	Il13 chr11-53809890-53810747
	Il13 chr11-53979187-53980675
	Il13 chr11-54017568-54018037
	Il13 chr11-54091527-54092485
	Il13 chr11-54100293-54101589
	Il13 chr11-54119798-54120370
	Il13 chr11-54144522-54145195
	Il13 chr11-54149773-54150133
	Il13 chr11-54155780-54156293
	Il13 chr11-54201199-54202192
	Il13 chr11-54217426-54217784
	Il13 chr11-54271429-54271850
	Il5 chr11-53636049-53636662
	Rad50 chr11-53655042-53655430
	Il5 chr11-53655042-53655430
	Il5 chr11-53656467-53657200
	Rad50 chr11-53706283-53708055
	Il5 chr11-53706283-53708055
	Rad50 chr11-53719392-53720070
	Rad50 chr11-53898211-53898446
	Rad50 chr11-54027702-54029226
	Rad50 chr11-54088362-54089209
	Rad50 chr11-54091527-54092485
	Rad50 chr11-54122925-54123160
	Rad50 chr11-54149773-54150133
	Rad50 chr11-54155780-54156293
	Rad50 chr11-54185944-54186238
	Rad50 chr11-54213701-54215349
	Rad50 chr11-54236833-54237310
	Rad50 chr11-54246647-54246875
	Rad50 chr11-54437200-54439217
	Rad50 chr11-54502798-54503195
	Il5 chr11-53719392-53720070
	Il5 chr11-53721844-53722048
	Il5 chr11-53736767-53737920
	Il5 chr11-54017568-54018037
	Il5 chr11-54092956-54093322
	Il5 chr11-54112570-54113628
	Il5 chr11-54122925-54123160
	Il5 chr11-54169661-54170044
	Il5 chr11-54236833-54237310
	Il5 chr11-54239858-54240405
	Il5 chr11-54246647-54246875
	Il5 chr11-54256698-54257588
	Il5 chr11-54263924-54264910
	Il5 chr11-54412696-54413399
	Il5 chr11-54543919-54544145
	Il5 chr11-54586877-54587678
	Il5 chr11-54594847-54595319
	Il5 chr11-54708087-54708425

### Sheet: gene to peak links
Gene	Rag1FM-	Rag1FM+	Difference
Rad50	41	36	5
Il5	41	22	19
Il4	46	23	23
Il13	48	22	26
