## Supplementary material for "RAG suppresses group 2 innate lymphoid cells": zip of all supplemental files: Table S16 - Th2 genes with GPL peaks induced by AD-like disease.xlsx

### Sheet: induced peaks per Th2 gene
Gene	Freq
Il13	7
Il4	6
Il5	5
Rad50	5

### Sheet: full GPL table
chromosome	start	end	width	strand	score	gene	peak	zscore	pvalue	GPL
chr11	53618669	53631088	12420	*	0.213276	Il4	chr11-53630912-53631263	4.33368	7.33178e-06	Il4 chr11-53630912-53631263
chr11	53618669	53636356	17688	*	0.123127	Il4	chr11-53636049-53636662	2.86726	0.00207022	Il4 chr11-53636049-53636662
chr11	53618669	53656834	38166	*	0.11879	Il4	chr11-53656467-53657200	2.42207	0.00771614	Il4 chr11-53656467-53657200
chr11	53707319	53931484	224166	*	0.108271	Rad50	chr11-53930985-53931982	1.79069	0.0366716	Rad50 chr11-53930985-53931982
chr11	53707319	54113099	405781	*	-0.104114	Rad50	chr11-54112570-54113628	-1.67943	0.046534	Rad50 chr11-54112570-54113628
chr11	53707319	54123043	415725	*	0.174017	Rad50	chr11-54122925-54123160	2.51785	0.00590374	Rad50 chr11-54122925-54123160
chr11	53324816	53634702	309887	*	0.221964	Il13	chr11-53324160-53325471	3.1902	0.000710881	Il13 chr11-53324160-53325471
chr11	53345466	53618669	273204	*	0.200339	Il4	chr11-53345309-53345622	2.48675	0.00644576	Il4 chr11-53345309-53345622
chr11	53345466	53720794	375329	*	0.196006	Il5	chr11-53345309-53345622	2.55822	0.00526042	Il5 chr11-53345309-53345622
chr11	53466681	53634702	168022	*	0.217182	Il13	chr11-53466458-53466904	2.97012	0.00148844	Il13 chr11-53466458-53466904
chr11	53528572	53618669	90098	*	0.21184	Il4	chr11-53528293-53528851	2.95736	0.00155142	Il4 chr11-53528293-53528851
chr11	53528572	53634702	106131	*	0.330452	Il13	chr11-53528293-53528851	4.63585	1.77734e-06	Il13 chr11-53528293-53528851
chr11	53528572	53720794	192223	*	0.278374	Il5	chr11-53528293-53528851	3.01817	0.00127153	Il5 chr11-53528293-53528851
chr11	53617363	53618669	1307	*	0.236484	Il4	chr11-53617124-53617602	3.06399	0.00109204	Il4 chr11-53617124-53617602
chr11	53634702	53636356	1655	*	0.653898	Il13	chr11-53636049-53636662	9.0931	4.81294e-20	Il13 chr11-53636049-53636662
chr11	53634702	53656834	22133	*	0.280588	Il13	chr11-53656467-53657200	3.3665	0.000380642	Il13 chr11-53656467-53657200
chr11	53634702	53803650	168949	*	0.221158	Il13	chr11-53802831-53804469	2.63319	0.00422931	Il13 chr11-53802831-53804469
chr11	53634702	54169853	535152	*	0.112981	Il13	chr11-54169661-54170044	1.70056	0.0445131	Il13 chr11-54169661-54170044
chr11	53636356	53720794	84439	*	0.277227	Il5	chr11-53636049-53636662	3.78847	7.57892e-05	Il5 chr11-53636049-53636662
chr11	53655236	53707319	52084	*	0.198888	Rad50	chr11-53655042-53655430	2.79923	0.0025612	Rad50 chr11-53655042-53655430
chr11	53655236	53720794	65559	*	0.152162	Il5	chr11-53655042-53655430	2.28534	0.0111465	Il5 chr11-53655042-53655430
chr11	53656834	53707319	50486	*	0.171717	Rad50	chr11-53656467-53657200	2.34221	0.00958504	Rad50 chr11-53656467-53657200
chr11	53656834	53720794	63961	*	0.27196	Il5	chr11-53656467-53657200	3.27134	0.000535192	Il5 chr11-53656467-53657200
